# Human Pumilio proteins use fuzzy multivalent hydrophobic interactions to recruit the CCR4–NOT deadenylase complex to repress mRNAs

**DOI:** 10.64898/2025.12.18.695197

**Authors:** Elise B. Dunshee, Brenna A. Saladin, David J. Turner, Chen Qiu, Robert C. Dutcher, Jason G. Williams, Joshua Corbo, Olivia R. Wolcott, Amanda J. Korte, Rebecca J. Haugen, Traci M. Tanaka Hall, Eugene Valkov, Aaron C. Goldstrohm

**Author notes:** For correspondence: Aaron Goldstrohm.

## Abstract

Pumilio (PUM) proteins are conserved RNA-binding proteins that control mRNAs involved in development, proliferation, and stem cell differentiation. Human PUM1 and PUM2 repress targets by recruiting the CCR4–NOT deadenylase complex through a metazoan-specific N-terminal repression domain (RD3), which is predicted to be intrinsically disordered. Here we dissect RD3 using cell-based reporter assays, protein interaction assays with recombinant proteins, and crosslinking mass spectrometry. We identify multiple short RD3 peptides that are sufficient for repression and bind directly to the C-terminal NOT module of CCR4–NOT, comprising CNOT1, CNOT2, and CNOT3 subunits. Crosslinking reveals numerous mutually exclusive contacts between RD3 and the NOT module, consistent with a multivalent “fuzzy” binding mode in which interactions are not defined by a single sequence or structure. Sequence scrambling shows that the linear amino acid order of RD3 is dispensable, whereas its physicochemical composition, in particular distributed aliphatic and aromatic residues, is essential for repression and CCR4–NOT binding. These findings support a model in which low-affinity, multivalent interactions between intrinsically disordered regions (IDRs) and effector complexes, governed by amino acid composition rather than precise sequence, underlie robust PUM-mediated repression, and exemplify general principles by which IDRs recruit the CCR4–NOT complex to regulate gene expression.

Graphical Abstract.
