## Supplementary material for "Human Pumilio proteins use fuzzy multivalent hydrophobic interactions to recruit the CCR4–NOT deadenylase complex to repress mRNAs": Table S1

### Sheet: Plasmids
Table S1: Plasmids
Dunshee et al.
Tethered Function Assays: Figures 1, 3, 4, 7, 8, 9, S1, S2, and S4				Altered Specificity Assays: Figures 1 and 4				Co-immunoprecipitation assay expression constructs: Figure 8
Plasmid name	Source	Notes	ID	Plasmid name	Source	Notes	ID	Plasmid name	Source	Notes	ID
pGL 4.13 FF	Promega			psiCHECK 3x UGG	Van Etten et al. 2012			pFN21A MS2 V5	This study		ED173
pNLP 4xMS2 pA	Abshire et al. 2018			pFN21A HT control	Van Etten et al. 2012
pFN21A HT MS2 V5	Enwerem et al. 2021			pFN21A PUM1 R6as FL	Van Etten et al. 2012
pFN21A HT MS2 V5 CNOT7	Enwerem et al. 2021	pos. control; data not shown in figures		pFN21A PUM2 R6as FL	Van Etten et al. 2012
pF5K MS2 V5 PUM1 RD3	Enwerem et al. 2021			pFN21A PUM1 R6as RBD	Weidmann et al. 2014
pF5K MS2 V5 PUM2 RD3	Enwerem et al. 2021			pFN21A PUM2 R6as RBD	Weidmann et al. 2014
pF5K PUM1 RD3 ∆CR1	This study	Δ703-720	RJH178	pFN21A PUM1 ΔRD3 R6as	This study		ED12
pF5K PUM1 RD3 ∆CR2	This study	Δ738-762	ED62	pFN21A PUM2 ΔRD3 R6as	This study		ED13
pF5K PUM1 RD3 ∆CR3	This study	Δ786-796	RJH179	pFN21A PUM1 RD3-RBD R6as	This study		ED26
pF5K PUM1 RD3 ∆CR4	This study	Δ802-812	RJH180	pFN21A PUM2 RD3-RBD R6as	This study		ED27
pF5K PUM1 RD3 ∆CR1+3	This study		RJH288	pFN21A PUM1 RD3 701-RBD R6as	This study		ED72
pF5K PUM1 RD3 ∆CR1+4	This study		RJH287	pFN21A PUM1 RD3 774-RBD R6as	This study		ED121
pF5K PUM1 RD3 ∆CR3-4	This study	Δ786-812	RJH289	pFN21A PUM1 RD3 701-RBD ∆774-800 R6as	This study		ED122
pF5K PUM1 RD3 ∆CR1+2+3	This study		ED32	pFN21A PUM1 RD3 701-RBD ∆800-827 R6as	This study		ED123
pF5K PUM1 RD3 ∆CR1+2+3+4	This study		ED34	pcDNA3.1 HA	Addgene	balance DNA
pF5K PUM1 RD3 FF to AA	This study	F805A, F812A	RJH293
pF5K PUM1 RD3 9F to A	This study	all F residues to A	ED70
pF5K PUM1 RD3 589-708	This study		ED86
pF5K PUM1 RD3 709-827	This study		ED88
pF5K PUM1 RD3 ∆Q1	This study	Δ589-648	ED82
pF5K PUM1 RD3 ∆Q2	This study	Δ649-708	ED28
pF5K PUM1 RD3 ∆Q3	This study	Δ709-768	ED29
pF5K PUM1 RD3 ∆Q4	This study	Δ769-827	ED84
pF5K PUM1 RD3 701-774	This study		ED90
pF5K PUM1 RD3 774-800	This study		ED91
pF5K PUM1 RD3 800-827	This study		ED92
pF5K PUM1 RD3 701-827	This study		ED71
pF5K PUM1 RD3 701-774 ∆CR1	This study		ED97
pF5K PUM1 RD3 701-774 ∆CR2	This study		ED98
pF5K PUM1 RD3 701-774 ∆CR1+2	This study		ED99
pF5K PUM1 RD3 774-800 P789A	This study		ED132
pF5K PUM1 RD3 800-827 FF to AA	This study		ED131
pF5K PUM1 RD3 701-774 shuffle	This study		ED158
pF5K PUM1 RD3 774-800 shuffle	This study		ED160
pF5K PUM1 RD3 800-827 shuffle	This study		ED161
pF5K PUM1 RD3 IDR muts	This study		ED162
pF5K PUM2 RD3 ∆CR1	This study	Δ580-598	RJH181
pF5K PUM2 RD3 ∆CR2	This study	Δ616-640	ED63
pF5K PUM2 RD3 ∆CR3	This study	Δ664-674	RJH182
pF5K PUM2 RD3 ∆CR4	This study	Δ680-690	RJH183
pF5K PUM2 RD3 ∆CR1+3	This study		RJH291
pF5K PUM2 RD3 ∆CR1+4	This study		RJH290
pF5K PUM2 RD3 ∆CR3-4	This study	Δ664-690	RJH292
pF5K PUM2 RD3 ∆CR1+2+3	This study		ED33
pF5K PUM2 RD3 ∆CR1+2+3+4	This study		ED35
pF5K PUM2 RD3 FF to AA	This study	F683A, F690A	RJH294
pF5K PUM2 RD3 471-590	This study		ED87
pF5K PUM2 RD3 591-704	This study		ED89
pF5K PUM2 RD3 ∆Q1	This study	Δ471-530	ED83
pF5K PUM2 RD3 ∆Q2	This study	Δ531-590	ED30
pF5K PUM2 RD3 ∆Q3	This study	Δ591-650	ED31
pF5K PUM2 RD3 ∆Q4	This study	Δ651-704	ED85

### Sheet: Protein sequences
Table S1: Protein sequences
Dunshee et al.
Protein	Amino acid sequence
WT PUM1 RD3	ISSSAAQAAVAAAAASANGAAGGLAGTTNGPFRPLGTQQPQPQPQQQPNNNLASSSFYGNNSLNSNSQSSSLFSQGSAQPANTSLGFGSSSSLGATLGSALGGFGTAVANSNTGSGSRRDSLTGSSDLYKRTSSSLTPIGHSFYNGLSFSSSPGPVGMPLPSQGPGHSQTPPPSLSSHGSSSSLNLGGLTNGSGRYISAAPGAEAKYRSASSASSLFSPSSTLFSSSRLRYGMSDVMPS
PUM1 RD3 IDR muts	ISSSAAQAAVAAAAASANGAAGGGAGTTNGPGRPGGTQQPQPQPQQQPNNNGASSSGGGNNSGNSNSQSSSGGSQGSAQPANTSGGGGSSSSGGATGGSAGGGGGTAVANSNTGSGSRRDSGTGSSDGGKRTSSSGTPIGHSGGNGGSGSSSPGPVGMPGPSQGPGHSQTPPPSGSSHGSSSSGNGGGGTNGSGRGISAAPGAEAKGRSASSASSGGSPSSTGGSSSRGRGGMSDVMPS
PUM1 RD3 701-774	TGSGSRRDSLTGSSDLYKRTSSSLTPIGHSFYNGLSFSSSPGPVGMPLPSQGPGHSQTPPPSLSSHGSSSSLNL
PUM1 RD3 701-774 shuffle	RSPKSPLGPPHLVGDYSLGYQHPGRMLSGGQSTSDSGSHLSSRTLSSTTSSGSSFSTPLLNFPSPSNGSISPSG
PUM1 RD3 774-800	LGGLTNGSGRYISAAPGAEAKYRSASS
PUM1 RD3 774-800 shuffle	RYPSYTRLGAALSSGGSAEKNSIAGAG
PUM1 RD3 800-827	SASSLFSPSSTLFSSSRLRYGMSDVMPS
PUM1 RD3 800-827 shuffle	ALSFDVPSSSMGRSSSSLRSMSFPLYST
