## Supplementary material for "Human Pumilio proteins use fuzzy multivalent hydrophobic interactions to recruit the CCR4–NOT deadenylase complex to repress mRNAs": Table S2

### Sheet: Fig 1
Table S2: Replicates and stats
Dunshee et al.
Figure 1C:
Altered specificity effector	Luciferase reporter	Mean Log(2) Fold Change relative to HT	Standard Deviation	Number of replicates
HT	psiCHECK 3x UGG	-0.0005444	0.04202	9
PUM1 FL	psiCHECK 3x UGG	-1.555	0.1608	9
PUM2 FL	psiCHECK 3x UGG	-0.899	0.1511	9
PUM1 ΔRD3	psiCHECK 3x UGG	-2.051	0.1714	9
PUM2 ΔRD3	psiCHECK 3x UGG	-1.548	0.1439	9
Ordinary one-way ANOVA
Tukey's multiple comparisons test	Adjusted p value	Significance call
HT vs. PUM1 FL	<0.0001	****
HT vs. PUM1 ΔRD3	<0.0001	****
HT vs. PUM2 FL	<0.0001	****
HT vs. PUM2 ΔRD3	<0.0001	****
PUM1 FL vs. PUM1 ΔRD3	<0.0001	****
PUM1 FL vs. PUM2 FL	<0.0001	****
PUM1 FL vs. PUM2 ΔRD3	>0.9999	ns
PUM1 ΔRD3 vs. PUM2 FL	<0.0001	****
PUM1 ΔRD3 vs. PUM2 ΔRD3	<0.0001	****
PUM2 FL vs. PUM2 ΔRD3	<0.0001	****
Figure 1D:
Altered specificity effector	Luciferase reporter	Mean Log(2) Fold Change relative to HT	Standard Deviation	Number of replicates
HT	psiCHECK 3x UGG	-0.0003898	0.03565	9
PUM1 FL	psiCHECK 3x UGG	-1.618	0.06064	9
PUM1 RD3-RBD	psiCHECK 3x UGG	-1.987	0.08057	9
PUM1 RBD	psiCHECK 3x UGG	-0.02185	0.0964	9
PUM2 FL	psiCHECK 3x UGG	-2.012	0.07729	9
PUM2 RD3-RBD	psiCHECK 3x UGG	-2.198	0.0935	9
PUM2 RBD	psiCHECK 3x UGG	-0.1401	0.1439	9
Ordinary one-way ANOVA
Tukey's multiple comparisons test	Adjusted p value	Significance call
HT vs. PUM1 FL	<0.0001	****
HT vs. PUM1 RD3-RBD	<0.0001	****
HT vs. PUM1 RBD	0.9986	ns
HT vs. PUM2 FL	<0.0001	****
HT vs. PUM2 RD3-RBD	<0.0001	****
HT vs. PUM2 RBD	0.0259	*
PUM1 FL vs. PUM1 RD3-RBD	<0.0001	****
PUM1 FL vs. PUM1 RBD	<0.0001	****
PUM1 FL vs. PUM2 FL	<0.0001	****
PUM1 FL vs. PUM2 RD3-RBD	<0.0001	****
PUM1 FL vs. PUM2 RBD	<0.0001	****
PUM1 RD3-RBD vs. PUM1 RBD	<0.0001	****
PUM1 RD3-RBD vs. PUM2 FL	0.9971	ns
PUM1 RD3-RBD vs. PUM2 RD3-RBD	0.0001	***
PUM1 RD3-RBD vs. PUM2 RBD	<0.0001	****
PUM1 RBD vs. PUM2 FL	<0.0001	****
PUM1 RBD vs. PUM2 RD3-RBD	<0.0001	****
PUM1 RBD vs. PUM2 RBD	0.0935	ns
PUM2 FL vs. PUM2 RD3-RBD	0.0009	***
PUM2 FL vs. PUM2 RBD	<0.0001	****
PUM2 RD3-RBD vs. PUM2 RBD	<0.0001	****

### Sheet: Fig 3
Figure 3B:
Tethered function effector	Luciferase reporter	Mean % Repressive Activity relative to WT	Standard Deviation	Number of replicates
WT PUM1 RD3	pNLP 4xMS2 pA	100	0.8988	45
ΔCR1	pNLP 4xMS2 pA	106.8	3.27	9
ΔCR2	pNLP 4xMS2 pA	102.5	3.552	9
ΔCR3	pNLP 4xMS2 pA	105.5	4.232	9
ΔCR4	pNLP 4xMS2 pA	103.9	4.877	9
ΔCR1+3	pNLP 4xMS2 pA	103.3	2.475	9
ΔCR1+4	pNLP 4xMS2 pA	100.1	1.862	9
ΔCR3-4	pNLP 4xMS2 pA	95.76	2.594	9
ΔCR1+2+3	pNLP 4xMS2 pA	103.8	1.055	9
ΔCR1+2+3+4	pNLP 4xMS2 pA	100.6	3.213	9
FF to AA	pNLP 4xMS2 pA	104	1.325	9
9F to A	pNLP 4xMS2 pA	85.9	2.112	9
Ordinary one-way ANOVA
Dunnett's multiple comparisons test	Adjusted p value	Significance call
WT PUM1 RD3 vs. ΔCR1	<0.0001	****
WT PUM1 RD3 vs. ΔCR2	0.0653	ns
WT PUM1 RD3 vs. ΔCR3	<0.0001	****
WT PUM1 RD3 vs. ΔCR4	0.0005	***
WT PUM1 RD3 vs. ΔCR1+3	0.0043	**
WT PUM1 RD3 vs. ΔCR1+4	>0.9999	ns
WT PUM1 RD3 vs. ΔCR3-4	<0.0001	****
WT PUM1 RD3 vs. ΔCR1+2+3	0.0007	***
WT PUM1 RD3 vs. ΔCR1+2+3+4	0.999	ns
WT PUM1 RD3 vs. FF to AA	0.0002	***
WT PUM1 RD3 vs. 9F to A	<0.0001	****
Figure 3C:
Tethered function effector	Luciferase reporter	Mean % Repressive Activity relative to WT	Standard Deviation	Number of replicates
WT PUM1 RD3	pNLP 4xMS2 pA	100	0.8988	45
589-708	pNLP 4xMS2 pA	70.73	3.312	9
709-827	pNLP 4xMS2 pA	105.8	2.538	9
ΔQ1	pNLP 4xMS2 pA	99.46	1.985	9
ΔQ2	pNLP 4xMS2 pA	98.55	1.516	9
ΔQ3	pNLP 4xMS2 pA	96.66	1.526	12
ΔQ4	pNLP 4xMS2 pA	100.8	1.187	9
Ordinary one-way ANOVA
Dunnett's multiple comparisons test	Adjusted p value	Significance call
WT PUM1 RD3 vs. 589-708	<0.0001	****
WT PUM1 RD3 vs. 709-827	<0.0001	****
WT PUM1 RD3 vs. ΔQ1	0.932	ns
WT PUM1 RD3 vs. ΔQ2	0.1018	ns
WT PUM1 RD3 vs. ΔQ3	<0.0001	****
WT PUM1 RD3 vs. ΔQ4	0.6595	ns

### Sheet: Fig 4
Figure 4B:
Tethered function effector	Luciferase reporter	Mean Log(2) Fold Change relative to HT	Standard Deviation	Number of replicates
HT	pNLP 4xMS2 pA	-0.0001608	0.02288	9
CNOT7	pNLP 4xMS2 pA	-3.612	0.2639	9
PUM1 RD3	pNLP 4xMS2 pA	-2.803	0.07964	9
701-774	pNLP 4xMS2 pA	-1.642	0.3302	9
774-800	pNLP 4xMS2 pA	-1.004	0.2581	9
800-827	pNLP 4xMS2 pA	-1.234	0.2328	9
Ordinary one-way ANOVA
Tukey's multiple comparisons test	Adjusted p value	Significance call
HT vs. CNOT7	<0.0001	****
HT vs. PUM1 RD3	<0.0001	****
HT vs. 701-774	<0.0001	****
HT vs. 774-800	<0.0001	****
HT vs. 800-827	<0.0001	****
CNOT7 vs. PUM1 RD3	<0.0001	****
CNOT7 vs. 701-774	<0.0001	****
CNOT7 vs. 774-800	<0.0001	****
CNOT7 vs. 800-827	<0.0001	****
PUM1 RD3 vs. 701-774	<0.0001	****
PUM1 RD3 vs. 774-800	<0.0001	****
PUM1 RD3 vs. 800-827	<0.0001	****
701-774 vs. 774-800	<0.0001	****
701-774 vs. 800-827	0.0047	**
774-800 vs. 800-827	0.2758	ns
Figure 4C:
Altered specificity effector	Luciferase reporter	Mean Log(2) Fold Change relative to HT	Standard Deviation	Number of replicates
HT	psiCHECK 3x UGG	-0.001182	0.06205	9
PUM1 RD3-RBD	psiCHECK 3x UGG	-1.598	0.221	9
701-RBD	psiCHECK 3x UGG	-1.231	0.1682	9
774-RBD	psiCHECK 3x UGG	-0.8705	0.144	9
701-RBD ∆774-800	psiCHECK 3x UGG	-1.09	0.1726	9
701-RBD ∆800-827	psiCHECK 3x UGG	-1.119	0.1637	9
Ordinary one-way ANOVA
Tukey's multiple comparisons test	Adjusted p value	Significance call
HT vs. PUM1 RD3-RBD	<0.0001	****
HT vs. 701-RBD	<0.0001	****
HT vs. 774-RBD	<0.0001	****
HT vs. 701-RBD ∆774-800	<0.0001	****
HT vs. 701-RBD ∆800-827	<0.0001	****
PUM1 RD3-RBD vs. 701-RBD	0.0002	***
PUM1 RD3-RBD vs. 774-RBD	<0.0001	****
PUM1 RD3-RBD vs. 701-RBD ∆774-800	<0.0001	****
PUM1 RD3-RBD vs. 701-RBD ∆800-827	<0.0001	****
701-RBD vs. 774-RBD	0.0003	***
701-RBD vs. 701-RBD ∆774-800	0.4533	ns
701-RBD vs. 701-RBD ∆800-827	0.6919	ns
774-RBD vs. 701-RBD ∆774-800	0.0641	ns
774-RBD vs. 701-RBD ∆800-827	0.0248	*
701-RBD ∆774-800 vs. 701-RBD ∆800-827	0.9989	ns

### Sheet: Fig 7
Figure 7B:
Tethered function effector	Luciferase reporter	Mean Log(2) Fold Change relative to HT	Standard Deviation	Number of replicates
HT	pNLP 4xMS2 pA	-0.0005159	0.04104	9
701-774	pNLP 4xMS2 pA	-1.481	0.08613	9
701-774 shuffle	pNLP 4xMS2 pA	-1.354	0.07533	9
774-800	pNLP 4xMS2 pA	-0.6849	0.0726	9
774-800 shuffle	pNLP 4xMS2 pA	-0.7282	0.09363	9
800-827	pNLP 4xMS2 pA	-0.9534	0.1144	9
800-827 shuffle	pNLP 4xMS2 pA	-1.223	0.1669	9
Ordinary one-way ANOVA
Tukey's multiple comparisons test	Adjusted p value	Significance call
HT vs. 701-774	<0.0001	****
HT vs. 701-774 shuffle	<0.0001	****
HT vs. 774-800	<0.0001	****
HT vs. 774-800 shuffle	<0.0001	****
HT vs. 800-827	<0.0001	****
HT vs. 800-827 shuffle	<0.0001	****
701-774 vs. 701-774 shuffle	0.1179	ns
701-774 vs. 774-800	<0.0001	****
701-774 vs. 774-800 shuffle	<0.0001	****
701-774 vs. 800-827	<0.0001	****
701-774 vs. 800-827 shuffle	<0.0001	****
701-774 shuffle vs. 774-800	<0.0001	****
701-774 shuffle vs. 774-800 shuffle	<0.0001	****
701-774 shuffle vs. 800-827	<0.0001	****
701-774 shuffle vs. 800-827 shuffle	0.0976	ns
774-800 vs. 774-800 shuffle	0.9679	ns
774-800 vs. 800-827	<0.0001	****
774-800 vs. 800-827 shuffle	<0.0001	****
774-800 shuffle vs. 800-827	0.0002	***
774-800 shuffle vs. 800-827 shuffle	<0.0001	****
800-827 vs. 800-827 shuffle	<0.0001	****

### Sheet: Fig 8
Figure 8B:
Tethered function effector	Luciferase reporter	Mean Log(2) Fold Change relative to HT	Standard Deviation	Number of replicates
HT	pNLP 4xMS2 pA	-0.0005159	0.04104	9
WT PUM1 RD3	pNLP 4xMS2 pA	-2.688	0.09807	9
IDR muts	pNLP 4xMS2 pA	-0.3047	0.07513	9
Ordinary one-way ANOVA
Tukey's multiple comparisons test	Adjusted p value	Significance call
HT vs. WT PUM1 RD3	<0.0001	****
HT vs. IDR muts	<0.0001	****
WT PUM1 RD3 vs. IDR muts	<0.0001	****

### Sheet: Fig S1
Figure S1B:
Tethered function effector	Luciferase reporter	Mean Log(2) Fold Change relative to HT	Standard Deviation	Number of replicates
HT	pNLP 4xMS2 pA	-0.0002721	0.02972	9
CNOT7	pNLP 4xMS2 pA	-3.44	0.1856	9
WT PUM1 RD3	pNLP 4xMS2 pA	-2.829	0.1554	9
701-827	pNLP 4xMS2 pA	-2.879	0.1424	9
Ordinary one-way ANOVA
Tukey's multiple comparisons test	Adjusted p value	Significance call
HT vs. CNOT7	<0.0001	****
HT vs. WT PUM1 RD3	<0.0001	****
HT vs. 701-827	<0.0001	****
CNOT7 vs. WT PUM1 RD3	<0.0001	****
CNOT7 vs. 701-827	<0.0001	****
WT PUM1 RD3 vs. 701-827	0.8772	ns

### Sheet: Fig S2
Figure S2A:
Tethered function effector	Luciferase reporter	Mean % Repressive Activity relative to WT	Standard Deviation	Number of replicates
WT PUM2 RD3	pNLP 4xMS2 pA	100	0.6077	42
ΔCR1	pNLP 4xMS2 pA	100.1	0.807	9
ΔCR2	pNLP 4xMS2 pA	102.8	2.847	9
ΔCR3	pNLP 4xMS2 pA	99.24	3.717	9
ΔCR4	pNLP 4xMS2 pA	98.31	1.07	9
ΔCR1+3	pNLP 4xMS2 pA	99.51	0.8484	9
ΔCR1+4	pNLP 4xMS2 pA	95.22	1.299	9
ΔCR3-4	pNLP 4xMS2 pA	96.98	0.8779	9
ΔCR1+2+3	pNLP 4xMS2 pA	95.23	3.007	9
ΔCR1+2+3+4	pNLP 4xMS2 pA	98.16	2.601	9
FF to AA	pNLP 4xMS2 pA	100.1	2.503	9
Ordinary one-way ANOVA
Dunnett's multiple comparisons test	Adjusted p value	Significance call
WT PUM2 RD3 vs. ΔCR1	>0.9999	ns
WT PUM2 RD3 vs. ΔCR2	0.0008	***
WT PUM2 RD3 vs. ΔCR3	0.9358	ns
WT PUM2 RD3 vs. ΔCR4	0.1209	ns
WT PUM2 RD3 vs. ΔCR1+3	0.9974	ns
WT PUM2 RD3 vs. ΔCR1+4	<0.0001	****
WT PUM2 RD3 vs. ΔCR3-4	0.0002	***
WT PUM2 RD3 vs. ΔCR1+2+3	<0.0001	****
WT PUM2 RD3 vs. ΔCR1+2+3+4	0.0681	ns
WT PUM2 RD3 vs. FF to AA	>0.9999	ns
Figure S2B:
Tethered function effector	Luciferase reporter	Mean % Repressive Activity relative to WT	Standard Deviation	Number of replicates
WT PUM2 RD3	pNLP 4xMS2 pA	100	0.6077	42
471-590	pNLP 4xMS2 pA	74.27	8.193	9
591-704	pNLP 4xMS2 pA	86.87	3.912	9
ΔQ1	pNLP 4xMS2 pA	98.51	1.162	9
ΔQ2	pNLP 4xMS2 pA	99.98	0.7136	9
ΔQ3	pNLP 4xMS2 pA	98.28	0.7554	9
ΔQ4	pNLP 4xMS2 pA	82.76	3.704	9
Ordinary one-way ANOVA
Dunnett's multiple comparisons test	Adjusted p value	Significance call
WT PUM2 RD3 vs. 471-590	<0.0001	****
WT PUM2 RD3 vs. 591-704	<0.0001	****
WT PUM2 RD3 vs. ΔQ1	0.6707	ns
WT PUM2 RD3 vs. ΔQ2	>0.9999	ns
WT PUM2 RD3 vs. ΔQ3	0.5213	ns
WT PUM2 RD3 vs. ΔQ4	<0.0001	****

### Sheet: Fig S4
Figure S4:
Tethered function effector	Luciferase reporter	Mean Log(2) Fold Change relative to HT	Standard Deviation	Number of replicates
HT	pNLP 4xMS2 pA	-0.0009062	0.05427	9
CNOT7	pNLP 4xMS2 pA	-3.886	0.1667	9
701-774	pNLP 4xMS2 pA	-1.367	0.1444	9
701-774 ∆CR1	pNLP 4xMS2 pA	-1.099	0.1006	9
701-774 ∆CR2	pNLP 4xMS2 pA	-1.161	0.1412	9
701-774 ∆CR1+2	pNLP 4xMS2 pA	-1.105	0.1011	9
774-800	pNLP 4xMS2 pA	-0.813	0.1612	9
774-800 P789A	pNLP 4xMS2 pA	-0.5107	0.08989	9
800-827	pNLP 4xMS2 pA	-0.9345	0.09147	9
800-827 FF to AA	pNLP 4xMS2 pA	-0.6626	0.2059	9
Ordinary one-way ANOVA
Tukey's multiple comparisons test	Adjusted p value	Significance call
HT vs. CNOT7	<0.0001	****
HT vs. 701-774	<0.0001	****
HT vs. 701-774 ∆CR1	<0.0001	****
HT vs. 701-774 ∆CR2	<0.0001	****
HT vs. 701-774 ∆CR1+2	<0.0001	****
HT vs. 774-800	<0.0001	****
HT vs. 774-800 P789A	<0.0001	****
HT vs. 800-827	<0.0001	****
HT vs. 800-827 FF to AA	<0.0001	****
CNOT7 vs. 701-774	<0.0001	****
CNOT7 vs. 701-774 ∆CR1	<0.0001	****
CNOT7 vs. 701-774 ∆CR2	<0.0001	****
CNOT7 vs. 701-774 ∆CR1+2	<0.0001	****
CNOT7 vs. 774-800	<0.0001	****
CNOT7 vs. 774-800 P789A	<0.0001	****
CNOT7 vs. 800-827	<0.0001	****
CNOT7 vs. 800-827 FF to AA	<0.0001	****
701-774 vs. 701-774 ∆CR1	0.002	**
701-774 vs. 701-774 ∆CR2	0.0463	*
701-774 vs. 701-774 ∆CR1+2	0.0028	**
701-774 vs. 774-800	<0.0001	****
701-774 vs. 774-800 P789A	<0.0001	****
701-774 vs. 800-827	<0.0001	****
701-774 vs. 800-827 FF to AA	<0.0001	****
701-774 ∆CR1 vs. 701-774 ∆CR2	0.992	ns
701-774 ∆CR1 vs. 701-774 ∆CR1+2	>0.9999	ns
701-774 ∆CR1 vs. 774-800	0.0007	***
701-774 ∆CR1 vs. 774-800 P789A	<0.0001	****
701-774 ∆CR1 vs. 800-827	0.223	ns
701-774 ∆CR1 vs. 800-827 FF to AA	<0.0001	****
701-774 ∆CR2 vs. 701-774 ∆CR1+2	0.9962	ns
701-774 ∆CR2 vs. 774-800	<0.0001	****
701-774 ∆CR2 vs. 774-800 P789A	<0.0001	****
701-774 ∆CR2 vs. 800-827	0.0176	*
701-774 ∆CR2 vs. 800-827 FF to AA	<0.0001	****
701-774 ∆CR1+2 vs. 774-800	0.0005	***
701-774 ∆CR1+2 vs. 774-800 P789A	<0.0001	****
701-774 ∆CR1+2 vs. 800-827	0.183	ns
701-774 ∆CR1+2 vs. 800-827 FF to AA	<0.0001	****
774-800 vs. 774-800 P789A	0.0003	***
774-800 vs. 800-827	0.644	ns
774-800 vs. 800-827 FF to AA	0.3398	ns
774-800 P789A vs. 800-827	<0.0001	****
774-800 P789A vs. 800-827 FF to AA	0.3254	ns
800-827 vs. 800-827 FF to AA	0.0016	**
