## Supplementary material for "Human Pumilio proteins use fuzzy multivalent hydrophobic interactions to recruit the CCR4–NOT deadenylase complex to repress mRNAs": Table S3

### Sheet: MS1
Table S3: Crosslinked peptides replicates MS1 and MS2
Dunshee et al.
m/z	z	ppm	DB Peptide 1	Peptide 1	DB Peptide 2	Peptide 2	Fraction	RT	Spectrum	MSMS Info	Score	Score Diff	Expect	Sc 1	Exp 1	Rk 1	Sc 2	Exp 2	Rk 2	L Sc	Acc #	XLink AA 1	Intra 1	Inter 1	Decoy 1	Acc #	XLink AA 2	Intra 2	Inter 2	Decoy 2	Protein MW	Species	Protein Name	Protein MW	Species	Protein Name
871.968	4	1.8	AFSAFVGQMHQQGILKTDDLITR	AFSAFVGQM(Oxidation)HQQGILK(+DSS)TDDLITR	KIVMHK	K(+DSS)IVMHK	QE1111724_Dutcher_sample2b	58.671	1	18600	15.8	0	0.00035	15.8	0.00035	2	-4	423	531	0	4	1890	1	0	0	3	1138	1	0	0	61475	UNREADABLE	CNOT1	65366.3	UNREADABLE	PUM1
642.019	3	1.7	DSLTGSSDLYKR	DSLTGSSDLYK(+DSS)R	KVAK	K(+DSS)VAK	QE1111724_Dutcher_sample2b	39.002	1	9828	27.5	3.1	2.4e-07	24.4	1.5e-06	1	-3.5	25	25	3.1	3	718	1	0	0	1	509	1	0	0	65366.3	UNREADABLE	PUM1	22919.3	UNREADABLE	CNOT2
1081.32	4	4.6	DSTKAFSAFVGQMHQQGILKTDDLITR	DSTK(Xlink:DSS1)AFSAFVGQMHQQGILK(+DSS)TDDLITR	EKAEYLLR	EK(+DSS)AEYLLR	QE1111724_Dutcher_sample2b	71.624	1	22740	27.1	3.1	7.6e-07	24	5.7e-06	1	-1.8	110	198	3.1	4	1890	1	0	0	4	1851	1	0	0	61475	UNREADABLE	CNOT1	61475	UNREADABLE	CNOT1
934.5	4	5	AFSAFVGQMHQQGILKTDDLITR	AFSAFVGQMHQQGILK(+DSS)TDDLITR	EKAEYLLR	EK(+DSS)AEYLLR	QE1111724_Dutcher_sample2b	63.835	1	20390	16.6	3.7	1.8e-05	12.9	0.00042	1	0.4	17	32	3.7	4	1890	1	0	0	4	1851	1	0	0	61475	UNREADABLE	CNOT1	61475	UNREADABLE	CNOT1
774.101	3	0.51	DSLTGSSDLYKR	DSLTGSSDLYK(+DSS)R	LAAIKLGR	LAAIK(+DSS)LGR	QE1111724_Dutcher_sample2b	51.161	1	15528	32.5	4.6	1.1e-09	27.9	2.7e-08	1	0.2	6.8	7	4.6	3	718	1	0	0	1	435	1	0	0	65366.3	UNREADABLE	PUM1	22919.3	UNREADABLE	CNOT2
990.52	4	2.9	LPDPFTPNLKVDMLSEINIAPR	LPDPFTPNLK(+DSS)VDMLSEINIAPR	DSLTGSSDLYKR	DSLTGSSDLYK(+DSS)R	QE1111724_Dutcher_sample2b	75.207	1	23725	34	5	6.2e-11	29	3.6e-09	1	1.4	21	27	5	4	2151	1	0	0	3	718	1	0	0	61475	UNREADABLE	CNOT1	65366.3	UNREADABLE	PUM1
482.017	4	1.2	DSLTGSSDLYKR	DSLTGSSDLYK(+DSS)R+Incorrect Mono 1Da	KVAK	K(+DSS)VAK+Incorrect Mono 1Da	QE1111724_Dutcher_sample2b	39.021	1	9836	29.7	5.2	2.1e-09	24.5	7.5e-08	1	-0.7	2.3	9	5.2	3	718	1	0	0	1	509	1	0	0	65366.3	UNREADABLE	PUM1	22919.3	UNREADABLE	CNOT2
719.126	4	1.9	KDLDSYLKTR	K(+DSS)DLDSYLK(Xlink:DSS1)TR	DSLTGSSDLYKR	DSLTGSSDLYK(+DSS)R	QE1111724_Dutcher_sample2b	57.802	1	18303	18.8	5.4	1.2e-06	13.4	0.00015	1	2.9	1.8	7	5.4	4	2178	1	0	0	3	718	1	0	0	61475	UNREADABLE	CNOT1	65366.3	UNREADABLE	PUM1
966.481	6	5.3	GPHMLEHSGISQASEYDDPPGLR	(+DSS)-GPHMLEHSGISQASEYDDPPGLR	DSTKAFSAFVGQMHQQGILKTDDLITR	DSTK(Xlink:DSS1)AFSAFVGQMHQQGILK(+DSS)TDDLITR	QE1111724_Dutcher_sample2b	70.067	1	22194	18.2	5.9	3e-06	12.3	0.0006	1	2.7	3.3	10	5.9	4	0	1	0	0	4	1890	1	0	0	61475	UNREADABLE	CNOT1	61475	UNREADABLE	CNOT1
1097.53	4	4.7	TITDEFEQGTYIYFDYEKWGQR	TITDEFEQGTYIYFDYEK(+DSS)WGQR	KKEGFTFEYR	K(Xlink:DSS1)K(+DSS)EGFTFEYR	QE1111724_Dutcher_sample2b	74.529	1	23517	15.2	6.1	1.5e-05	9.1	0.0076	1	3.6	2	21	6.1	2	731	1	0	0	2	737	1	0	0	18240.8	UNREADABLE	CNOT3	18240.8	UNREADABLE	CNOT3
962.525	2	2.4	DSLTGSSDLYKR	DSLTGSSDLYK(+DSS)R	KVAK	K(+DSS)VAK	QE1111724_Dutcher_sample2b	39.022	1	9837	18.1	6.2	1.5e-06	11.9	0.00038	1	5	0.18	3	6.2	3	718	1	0	0	1	509	1	0	0	65366.3	UNREADABLE	PUM1	22919.3	UNREADABLE	CNOT2
865.257	5	4.1	EKAEYLLR	EK(+DSS)AEYLLR	DSTKAFSAFVGQMHQQGILKTDDLITR	DSTK(Xlink:DSS1)AFSAFVGQMHQQGILK(+DSS)TDDLITR	QE1111724_Dutcher_sample2b	67.977	1	21615	19.1	8.9	2e-07	9.2	0.0038	11	6.1	0.083	19	9.9	4	1851	1	0	0	4	1890	1	0	0	61475	UNREADABLE	CNOT1	61475	UNREADABLE	CNOT1
865.258	5	4.9	DSTKAFSAFVGQMHQQGILKTDDLITR	DSTK(Xlink:DSS1)AFSAFVGQMHQQGILK(+DSS)TDDLITR	EKAEYLLR	EK(+DSS)AEYLLR	QE1111724_Dutcher_sample2b	71.612	1	22736	54.5	9.3	5e-12	45.2	7.1e-10	1	4.3	2.1	24	10.4	4	1890	1	0	0	4	1851	1	0	0	61475	UNREADABLE	CNOT1	61475	UNREADABLE	CNOT1
1097.53	4	4	TITDEFEQGTYIYFDYEKWGQR	TITDEFEQGTYIYFDYEK(+DSS)WGQR	KKEGFTFEYR	K(Xlink:DSS1)K(+DSS)EGFTFEYR	QE1111724_Dutcher_sample2b	75.05	1	23672	16.9	9.9	5.7e-07	7	0.017	4	7	0.017	10	9.9	2	731	1	0	0	2	737	1	0	0	18240.8	UNREADABLE	CNOT3	18240.8	UNREADABLE	CNOT3
1097.53	4	3.3	KKEGFTFEYR	K(Xlink:DSS1)K(+DSS)EGFTFEYR	TITDEFEQGTYIYFDYEKWGQR	TITDEFEQGTYIYFDYEK(+DSS)WGQR	QE1111724_Dutcher_sample2b	73.746	1	23302	19.6	10.3	3.8e-07	9	0.0077	10	7.2	0.042	19	10.6	2	737	1	0	0	2	731	1	0	0	18240.8	UNREADABLE	CNOT3	18240.8	UNREADABLE	CNOT3
855.452	4	5	FFEFGSLEQKLALAER	FFEFGSLEQK(+DSS)LALAER	YISAAPGAEAKYR	YISAAPGAEAK(+DSS)YR	QE1111724_Dutcher_sample2b	70.235	1	22244	23.6	11.2	1.5e-07	12.4	0.0013	1	6.8	0.12	3	11.2	3	914	1	0	0	3	794	1	0	0	65366.3	UNREADABLE	PUM1	65366.3	UNREADABLE	PUM1
1097.53	4	4.5	TITDEFEQGTYIYFDYEKWGQR	TITDEFEQGTYIYFDYEK(+DSS)WGQR	KKEGFTFEYR	K(Xlink:DSS1)K(+DSS)EGFTFEYR	QE1111724_Dutcher_sample2b	74.006	1	23373	23.7	12.4	3e-07	11.3	0.0047	1	8.8	0.033	12	12.4	2	731	1	0	0	2	737	1	0	0	18240.8	UNREADABLE	CNOT3	18240.8	UNREADABLE	CNOT3
1097.53	4	5.5	TITDEFEQGTYIYFDYEKWGQR	TITDEFEQGTYIYFDYEK(+DSS)WGQR	KKEGFTFEYR	K(Xlink:DSS1)K(+DSS)EGFTFEYR	QE1111724_Dutcher_sample2b	74.264	1	23427	31.6	12.5	5.3e-10	19.1	1e-05	1	8.8	0.034	19	12.5	2	731	1	0	0	2	737	1	0	0	18240.8	UNREADABLE	CNOT3	18240.8	UNREADABLE	CNOT3
750.997	5	1.5	AFSAFVGQMHQQGILKTDDLITR	AFSAFVGQM(Oxidation)HQQGILK(+DSS)TDDLITR	EKAEYLLR	EK(+DSS)AEYLLR	QE1111724_Dutcher_sample2b	63.866	1	20400	24.2	13	1e-07	11.2	0.0049	2	9.9	0.014	4	13	4	1890	1	0	0	4	1851	1	0	0	61475	UNREADABLE	CNOT1	61475	UNREADABLE	CNOT1
747.8	5	3.9	EKAEYLLR	EK(+DSS)AEYLLR	AFSAFVGQMHQQGILKTDDLITR	AFSAFVGQMHQQGILK(+DSS)TDDLITR	QE1111724_Dutcher_sample2b	63.832	1	20388	25.1	13.7	5e-06	11.4	0.028	1	9.5	0.093	3	13.7	4	1851	1	0	0	4	1890	1	0	0	61475	UNREADABLE	CNOT1	61475	UNREADABLE	CNOT1
710.399	4	3.1	KKEGFTFEYR	K(Xlink:DSS1)K(+DSS)EGFTFEYR	DKLAAIKLGR	DK(+DSS)LAAIK(Xlink:DSS1)LGR	QE1111724_Dutcher_sample2b	67.503	1	21495	42.9	21.7	4.6e-13	21.2	2.4e-06	14	18	2.3e-05	19	21.7	2	737	1	0	0	1	430	1	0	0	18240.8	UNREADABLE	CNOT3	22919.3	UNREADABLE	CNOT2

### Sheet: MS2
m/z	z	ppm	DB Peptide 1	Peptide 1	DB Peptide 2	Peptide 2	Fraction	RT	Spectrum	MSMS Info	Score	Score Diff	Expect	Sc 1	Exp 1	Rk 1	Sc 2	Exp 2	Rk 2	L Sc	Acc #	XLink AA 1	Intra 1	Inter 1	Decoy 1	Acc #	XLink AA 2	Intra 2	Inter 2	Decoy 2	Protein MW	Species	Protein Name	Protein MW	Species	Protein Name
1291.62	4	-1.1	HEEPKTITDEFEQGTYIYFDYEKWGQR	HEEPK(Xlink:DSS1)TITDEFEQGTYIYFDYEK(+DSS)WGQR	KKEGFTFEYR	K(Xlink:DSS1)K(+DSS)EGFTFEYR	OA_030725_Dutcher_sample1b	63.011	1	22011	90.1	14	3.9e-14	76.1	8e-12	1	8.2	1.3	15	14	2	731	1	0	0	2	737	1	0	0	18240.8	UNREADABLE	CNOT3	18240.8	UNREADABLE	CNOT3
1463.03	3	-0.28	TITDEFEQGTYIYFDYEKWGQR	TITDEFEQGTYIYFDYEK(+DSS)WGQR	KKEGFTFEYR	K(+DSS)K(Xlink:DSS1)EGFTFEYR	OA_030725_Dutcher_sample1b	63.348	1	22146	89.2	23.3	2.3e-16	65.9	6.6e-12	1	16.8	0.017	10	23.3	2	731	1	0	0	2	736	1	0	0	18240.8	UNREADABLE	CNOT3	18240.8	UNREADABLE	CNOT3
1291.62	4	-0.63	HEEPKTITDEFEQGTYIYFDYEKWGQR	HEEPK(Xlink:DSS1)TITDEFEQGTYIYFDYEK(+DSS)WGQR	KKEGFTFEYR	K(Xlink:DSS1)K(+DSS)EGFTFEYR	OA_030725_Dutcher_sample1b	63.144	1	22066	84.5	14	8.4e-15	70.5	3.2e-12	1	8.2	0.99	11	14	2	731	1	0	0	2	737	1	0	0	18240.8	UNREADABLE	CNOT3	18240.8	UNREADABLE	CNOT3
1097.52	4	-0.64	TITDEFEQGTYIYFDYEKWGQR	TITDEFEQGTYIYFDYEK(+DSS)WGQR	KKEGFTFEYR	K(Xlink:DSS1)K(+DSS)EGFTFEYR	OA_030725_Dutcher_sample1b	63.24	1	22103	83.6	20.2	7.9e-17	63.4	1.5e-12	1	16.2	0.014	17	22.3	2	731	1	0	0	2	737	1	0	0	18240.8	UNREADABLE	CNOT3	18240.8	UNREADABLE	CNOT3
1033.49	5	-0.84	HEEPKTITDEFEQGTYIYFDYEKWGQR	HEEPK(Xlink:DSS1)TITDEFEQGTYIYFDYEK(+DSS)WGQR	KKEGFTFEYR	K(Xlink:DSS1)K(+DSS)EGFTFEYR	OA_030725_Dutcher_sample1b	62.97	1	21995	81.1	18.6	6.5e-14	62.5	1.5e-10	1	15.3	0.048	3	20.7	2	731	1	0	0	2	737	1	0	0	18240.8	UNREADABLE	CNOT3	18240.8	UNREADABLE	CNOT3
1026.48	4	-0.39	TITDEFEQGTYIYFDYEKWGQR	TITDEFEQGTYIYFDYEK(+DSS)WGQR	KEGFTFEYR	K(+DSS)EGFTFEYR	OA_030725_Dutcher_sample1b	62.026	1	21608	78.2	18.6	1.3e-15	59.6	9.5e-12	1	19.3	0.0021	10	24.9	2	731	1	0	0	2	737	1	0	0	18240.8	UNREADABLE	CNOT3	18240.8	UNREADABLE	CNOT3
1032.56	4	-0.44	LSTETLFFIFYYLEGTKAQYLAAKALK	LSTETLFFIFYYLEGTK(Xlink:DSS1)AQYLAAK(+DSS)ALK	KQSWR	K(+DSS)QSWR	OA_030725_Dutcher_sample1b	79.869	1	28413	73.8	4.2	9.1e-14	68	1.2e-12	3	1.7	9.6	54	7.9	2	689	1	0	0	2	693	1	0	0	18240.8	UNREADABLE	CNOT3	18240.8	UNREADABLE	CNOT3
1097.52	4	-0.73	TITDEFEQGTYIYFDYEKWGQR	TITDEFEQGTYIYFDYEK(+DSS)WGQR	KKEGFTFEYR	K(Xlink:DSS1)K(+DSS)EGFTFEYR	OA_030725_Dutcher_sample1b	64.346	1	22550	70.6	20.5	3.9e-16	50.1	3.1e-11	1	17.7	0.0018	9	22.6	2	731	1	0	0	2	737	1	0	0	18240.8	UNREADABLE	CNOT3	18240.8	UNREADABLE	CNOT3
995.233	4	-0.15	HEEPKTITDEFEQGTYIYFDYEKWGQR	HEEPK(Xlink:DSS1)TITDEFEQGTYIYFDYEK(+DSS)WGQR	KK	K(+DSS)K	OA_030725_Dutcher_sample1b	57.016	1	19536	68	0	2.8e-14	68	2.8e-14	1	-6.1	435	615	0	2	731	1	0	0	2	736	1	0	0	18240.8	UNREADABLE	CNOT3	18240.8	UNREADABLE	CNOT3
1058.75	4	-1.2	TITDEFEQGTYIYFDYEKWGQR	TITDEFEQGTYIYFDYEK(+DSS)WGQR+Incorrect Mono 1Da	KKEGFTFEYR	KK(+DSS)EGFTFEYR+Incorrect Mono 1Da	OA_030725_Dutcher_sample1b	58.994	1	20363	67.8	16	2.1e-14	51.8	7.3e-11	1	10.5	0.1	8	16	2	731	1	0	0	2	737	1	0	0	18240.8	UNREADABLE	CNOT3	18240.8	UNREADABLE	CNOT3
942.729	4	-0.49	TITDEFEQGTYIYFDYEKWGQR	TITDEFEQGTYIYFDYEK(+DSS)WGQR	LAAIKLGR	LAAIK(+DSS)LGR	OA_030725_Dutcher_sample1b	60.398	1	20940	65.4	3.1	2.5e-14	62.3	1.3e-13	1	-1.4	26	66	5.2	2	731	1	0	0	1	435	1	0	0	18240.8	UNREADABLE	CNOT3	22919.3	UNREADABLE	CNOT2
925.523	6	-0.45	LPDPFTPNLKVDMLSEINIAPR	LPDPFTPNLK(+DSS)VDMLSEINIAPR+Incorrect Mono 1Da	LIVNRPHPWGLLITFIELIKNPAFK	LIVNRPHPWGLLITFIELIK(+DSS)NPAFK+Incorrect Mono 1Da	OA_030725_Dutcher_sample1b	81.039	1	28859	65.1	30.6	8.7e-12	34.5	4.7e-06	2	24.4	0.00037	11	30.6	4	2151	1	0	0	4	2331	1	0	0	61475	UNREADABLE	CNOT1	61475	UNREADABLE	CNOT1
1058.5	4	-0.51	TITDEFEQGTYIYFDYEKWGQR	TITDEFEQGTYIYFDYEK(+DSS)WGQR	KKEGFTFEYR	KK(+DSS)EGFTFEYR	OA_030725_Dutcher_sample1b	58.919	1	20328	65	14	5.5e-14	51	8.4e-11	1	10.1	0.16	10	16.1	2	731	1	0	0	2	737	1	0	0	18240.8	UNREADABLE	CNOT3	18240.8	UNREADABLE	CNOT3
1058.5	4	-0.89	TITDEFEQGTYIYFDYEKWGQR	TITDEFEQGTYIYFDYEK(+DSS)WGQR	KKEGFTFEYR	KK(+DSS)EGFTFEYR	OA_030725_Dutcher_sample1b	58.941	1	20338	64.2	14.1	1.1e-13	50.1	1.7e-10	1	9.9	0.22	14	16.2	2	731	1	0	0	2	737	1	0	0	18240.8	UNREADABLE	CNOT3	18240.8	UNREADABLE	CNOT3
925.523	6	-0.24	LPDPFTPNLKVDMLSEINIAPR	LPDPFTPNLK(+DSS)VDMLSEINIAPR+Incorrect Mono 1Da	LIVNRPHPWGLLITFIELIKNPAFK	LIVNRPHPWGLLITFIELIK(+DSS)NPAFK+Incorrect Mono 1Da	OA_030725_Dutcher_sample1b	80.955	1	28828	63.7	29.6	1.6e-11	32.5	1.3e-05	5	24.2	0.0005	10	31.2	4	2151	1	0	0	4	2331	1	0	0	61475	UNREADABLE	CNOT1	61475	UNREADABLE	CNOT1
847.005	5	-0.32	TITDEFEQGTYIYFDYEKWGQR	TITDEFEQGTYIYFDYEK(+DSS)WGQR	KKEGFTFEYR	K(+DSS)KEGFTFEYR	OA_030725_Dutcher_sample1b	58.965	1	20351	63.6	23.3	1e-14	40.3	4e-09	1	19.4	0.0004	9	25.4	2	731	1	0	0	2	736	1	0	0	18240.8	UNREADABLE	CNOT3	18240.8	UNREADABLE	CNOT3
1033.49	5	-0.065	HEEPKTITDEFEQGTYIYFDYEKWGQR	HEEPK(Xlink:DSS1)TITDEFEQGTYIYFDYEK(+DSS)WGQR	KKEGFTFEYR	K(Xlink:DSS1)K(+DSS)EGFTFEYR	OA_030725_Dutcher_sample1b	63.408	1	22170	63	15.5	2.2e-13	47.5	6.7e-10	1	10.1	0.18	11	15.5	2	731	1	0	0	2	737	1	0	0	18240.8	UNREADABLE	CNOT3	18240.8	UNREADABLE	CNOT3
1026.48	4	-1.3	TITDEFEQGTYIYFDYEKWGQR	TITDEFEQGTYIYFDYEK(+DSS)WGQR	KEGFTFEYR	K(+DSS)EGFTFEYR	OA_030725_Dutcher_sample1b	62.409	1	21764	62.3	20.2	5.3e-14	42.1	2.7e-09	1	16.6	0.0023	9	22.3	2	731	1	0	0	2	737	1	0	0	18240.8	UNREADABLE	CNOT3	18240.8	UNREADABLE	CNOT3
925.523	6	-0.45	LPDPFTPNLKVDMLSEINIAPR	LPDPFTPNLK(+DSS)VDMLSEINIAPR+Incorrect Mono 1Da	LIVNRPHPWGLLITFIELIKNPAFK	LIVNRPHPWGLLITFIELIK(+DSS)NPAFK+Incorrect Mono 1Da	OA_030725_Dutcher_sample1b	81.034	1	28858	61.1	27.8	1.3e-13	33.3	3.6e-07	2	21.6	0.00018	11	27.8	4	2151	1	0	0	4	2331	1	0	0	61475	UNREADABLE	CNOT1	61475	UNREADABLE	CNOT1
1067.56	4	-0.23	VIQKALEFIPSDQQNEMVR	VIQK(+DSS)ALEFIPSDQQNEMVR	FFEFGSLEQKLALAER	FFEFGSLEQK(+DSS)LALAER	OA_030725_Dutcher_sample1b	63.909	1	22373	60.1	20.9	2.1e-14	39.2	3.5e-09	3	15.4	0.003	6	20.9	3	940	1	0	0	3	914	1	0	0	65366.3	UNREADABLE	PUM1	65366.3	UNREADABLE	PUM1
847.005	5	-0.34	TITDEFEQGTYIYFDYEKWGQR	TITDEFEQGTYIYFDYEK(+DSS)WGQR	KKEGFTFEYR	KK(+DSS)EGFTFEYR	OA_030725_Dutcher_sample1b	58.935	1	20337	59.7	17.1	2.4e-12	42.6	1.2e-08	1	13.3	0.027	11	19.2	2	731	1	0	0	2	737	1	0	0	18240.8	UNREADABLE	CNOT3	18240.8	UNREADABLE	CNOT3
1291.62	4	-0.94	HEEPKTITDEFEQGTYIYFDYEKWGQR	HEEPK(Xlink:DSS1)TITDEFEQGTYIYFDYEK(+DSS)WGQR	KKEGFTFEYR	K(Xlink:DSS1)K(+DSS)EGFTFEYR	OA_030725_Dutcher_sample1b	62.907	1	21968	59.6	17.1	1.7e-13	42.5	1.8e-09	1	12.4	0.022	10	17.1	2	731	1	0	0	2	737	1	0	0	18240.8	UNREADABLE	CNOT3	18240.8	UNREADABLE	CNOT3
1110.23	5	-0.54	LPDPFTPNLKVDMLSEINIAPR	LPDPFTPNLK(+DSS)VDMLSEINIAPR	LIVNRPHPWGLLITFIELIKNPAFK	LIVNRPHPWGLLITFIELIK(+DSS)NPAFK	OA_030725_Dutcher_sample1b	80.849	1	28785	58.3	29.6	1.3e-12	28.7	6e-06	1	23.5	8.9e-05	9	29.6	4	2151	1	0	0	4	2331	1	0	0	61475	UNREADABLE	CNOT1	61475	UNREADABLE	CNOT1
826.249	5	0.12	LSTETLFFIFYYLEGTKAQYLAAKALK	LSTETLFFIFYYLEGTK(Xlink:DSS1)AQYLAAK(+DSS)ALK	KQSWR	K(+DSS)QSWR	OA_030725_Dutcher_sample1b	79.932	1	28438	57.5	5.8	6.6e-13	51.7	1.5e-11	1	3.7	2.3	33	10	2	689	1	0	0	2	693	1	0	0	18240.8	UNREADABLE	CNOT3	18240.8	UNREADABLE	CNOT3
976.66	5	-0.22	HEEPKTITDEFEQGTYIYFDYEKWGQR	HEEPK(Xlink:DSS1)TITDEFEQGTYIYFDYEK(+DSS)WGQR	KEGFTFEYR	K(+DSS)EGFTFEYR	OA_030725_Dutcher_sample1b	61.963	1	21581	57.1	12.3	9.3e-15	44.8	2.2e-11	1	7.5	0.37	9	12.3	2	731	1	0	0	2	737	1	0	0	18240.8	UNREADABLE	CNOT3	18240.8	UNREADABLE	CNOT3
801.141	4	0.16	TITDEFEQGTYIYFDYEKWGQR	TITDEFEQGTYIYFDYEK(+DSS)WGQR	KK	K(+DSS)K	OA_030725_Dutcher_sample1b	56.174	1	19188	57	0	4.1e-13	57	4.1e-13	1	-5	148	110	2.1	2	731	1	0	0	2	736	1	0	0	18240.8	UNREADABLE	CNOT3	18240.8	UNREADABLE	CNOT3
1067.56	4	-0.23	VIQKALEFIPSDQQNEMVR	VIQK(+DSS)ALEFIPSDQQNEMVR	FFEFGSLEQKLALAER	FFEFGSLEQK(+DSS)LALAER	OA_030725_Dutcher_sample1b	63.911	1	22374	57	19.9	2e-15	37.1	7e-10	3	13.8	0.0021	6	19.9	3	940	1	0	0	3	914	1	0	0	65366.3	UNREADABLE	PUM1	65366.3	UNREADABLE	PUM1
1368.3	3	-0.56	TITDEFEQGTYIYFDYEKWGQR	TITDEFEQGTYIYFDYEK(+DSS)WGQR	KEGFTFEYR	K(+DSS)EGFTFEYR	OA_030725_Dutcher_sample1b	62.104	1	21641	56.9	9.5	2.1e-14	47.4	8.4e-12	1	8.9	0.28	19	11.7	2	731	1	0	0	2	737	1	0	0	18240.8	UNREADABLE	CNOT3	18240.8	UNREADABLE	CNOT3
1032.56	4	-0.44	LSTETLFFIFYYLEGTKAQYLAAKALK	LSTETLFFIFYYLEGTK(Xlink:DSS1)AQYLAAK(+DSS)ALK	KQSWR	K(+DSS)QSWR	OA_030725_Dutcher_sample1b	79.875	1	28414	56.6	4.7	4.2e-12	50.8	8.4e-11	2	4.1	2.6	28	10.1	2	689	1	0	0	2	693	1	0	0	18240.8	UNREADABLE	CNOT3	18240.8	UNREADABLE	CNOT3
1042.53	4	-0.66	TITDEFEQGTYIYFDYEKWGQR	TITDEFEQGTYIYFDYEK(+DSS)WGQR	DKLAAIKLGR	DK(Xlink:DSS1)LAAIK(+DSS)LGR	OA_030725_Dutcher_sample1b	66.023	1	23193	56.4	8.5	5.2e-12	47.9	4.4e-10	1	0.9	20	53	8.5	2	731	1	0	0	1	435	1	0	0	18240.8	UNREADABLE	CNOT3	22919.3	UNREADABLE	CNOT2
878.221	5	-0.37	TITDEFEQGTYIYFDYEKWGQR	TITDEFEQGTYIYFDYEK(+DSS)WGQR	KKEGFTFEYR	K(Xlink:DSS1)K(+DSS)EGFTFEYR	OA_030725_Dutcher_sample1b	63.362	1	22152	56.4	20.3	8.5e-13	36.1	5.6e-08	1	15.8	0.0037	9	22.4	2	731	1	0	0	2	737	1	0	0	18240.8	UNREADABLE	CNOT3	18240.8	UNREADABLE	CNOT3
1097.52	4	-0.64	TITDEFEQGTYIYFDYEKWGQR	TITDEFEQGTYIYFDYEK(+DSS)WGQR	KKEGFTFEYR	K(Xlink:DSS1)K(+DSS)EGFTFEYR	OA_030725_Dutcher_sample1b	63.245	1	22104	56	20.2	6e-11	35.8	1e-06	1	15.8	0.016	9	22.4	2	731	1	0	0	2	737	1	0	0	18240.8	UNREADABLE	CNOT3	18240.8	UNREADABLE	CNOT3
796.389	5	0.69	HEEPKTITDEFEQGTYIYFDYEKWGQR	HEEPK(Xlink:DSS1)TITDEFEQGTYIYFDYEK(+DSS)WGQR	KK	K(+DSS)K	OA_030725_Dutcher_sample1b	57.076	1	19561	55.1	0	4.6e-12	55.1	4.6e-12	1	-6	756	558	0	2	731	1	0	0	2	736	1	0	0	18240.8	UNREADABLE	CNOT3	18240.8	UNREADABLE	CNOT3
917.973	4	-0.5	GPHMLEMVTDQFGMIGLLTFIR	(+DSS)-GPHMLEMVTDQFGMIGLLTFIR	GPHMLELTK	(+DSS)-GPHMLELTK	OA_030725_Dutcher_sample1b	75.586	1	26809	54.5	9.3	2.9e-12	45.2	4.1e-10	1	3.7	1.5	8	9.3	1	0	1	0	0	2	0	1	0	0	22919.3	UNREADABLE	CNOT2	18240.8	UNREADABLE	CNOT3
801.141	4	0.11	TITDEFEQGTYIYFDYEKWGQR	TITDEFEQGTYIYFDYEK(+DSS)WGQR	KK	K(+DSS)K	OA_030725_Dutcher_sample1b	56.151	1	19178	54.1	0	1.8e-12	54.1	1.8e-12	1	-4.4	126	108	2.1	2	731	1	0	0	2	736	1	0	0	18240.8	UNREADABLE	CNOT3	18240.8	UNREADABLE	CNOT3
915.485	4	-0.42	LSTETLFFIFYYLEGTKAQYLAAK	LSTETLFFIFYYLEGTK(+DSS)AQYLAAK	KQSWR	K(+DSS)QSWR	OA_030725_Dutcher_sample1b	74.134	1	26265	54.1	5.9	1.5e-09	48.2	1.9e-08	1	4.6	2.7	20	10.1	2	682	1	0	0	2	693	1	0	0	18240.8	UNREADABLE	CNOT3	18240.8	UNREADABLE	CNOT3
796.389	5	0.53	HEEPKTITDEFEQGTYIYFDYEKWGQR	HEEPK(Xlink:DSS1)TITDEFEQGTYIYFDYEK(+DSS)WGQR	KK	K(+DSS)K	OA_030725_Dutcher_sample1b	56.992	1	19528	53.8	0	5.6e-11	53.8	5.6e-11	1	-6	450	474	0	2	731	1	0	0	2	736	1	0	0	18240.8	UNREADABLE	CNOT3	18240.8	UNREADABLE	CNOT3
1097.52	4	-0.55	TITDEFEQGTYIYFDYEKWGQR	TITDEFEQGTYIYFDYEK(+DSS)WGQR	KKEGFTFEYR	K(Xlink:DSS1)K(+DSS)EGFTFEYR	OA_030725_Dutcher_sample1b	65.248	1	22890	53.8	17.1	9.4e-15	36.7	7.2e-10	1	11.3	0.013	19	17.1	2	731	1	0	0	2	737	1	0	0	18240.8	UNREADABLE	CNOT3	18240.8	UNREADABLE	CNOT3
1033.29	5	-3.7	HEEPKTITDEFEQGTYIYFDYEKWGQR	HEEPK(Xlink:DSS1)TITDEFEQGTYIYFDYEK(+DSS)WGQR	KKEGFTFEYR	K(Xlink:DSS2)K(+DSS)EGFTFEYR	OA_030725_Dutcher_sample1b	63.371	1	22154	52.8	12.4	1.1e-11	40.4	8.9e-09	1	7.4	0.48	19	12.4	2	731	1	0	0	2	737	1	0	0	18240.8	UNREADABLE	CNOT3	18240.8	UNREADABLE	CNOT3
1026.73	4	-1.2	TITDEFEQGTYIYFDYEKWGQR	TITDEFEQGTYIYFDYEK(+DSS)WGQR+Incorrect Mono 1Da	KEGFTFEYR	K(+DSS)EGFTFEYR+Incorrect Mono 1Da	OA_030725_Dutcher_sample1b	62.684	1	21876	52.3	15.5	6.3e-16	36.8	6.5e-11	1	10.6	0.019	12	15.5	2	731	1	0	0	2	737	1	0	0	18240.8	UNREADABLE	CNOT3	18240.8	UNREADABLE	CNOT3
908.763	3	-0.57	APGMEPTMKTNTYER	APGMEPTMK(+DSS)TNTYER	YHKEER	YHK(+DSS)EER	OA_030725_Dutcher_sample1b	29.417	1	8226	51.6	3.1	5.1e-10	48.5	2.1e-09	1	2.1	2.9	16	5.1	1	490	1	0	0	1	473	1	0	0	22919.3	UNREADABLE	CNOT2	22919.3	UNREADABLE	CNOT2
865.253	5	0.068	DSTKAFSAFVGQMHQQGILKTDDLITR	DSTK(Xlink:DSS1)AFSAFVGQMHQQGILK(+DSS)TDDLITR	EKAEYLLR	EK(+DSS)AEYLLR	OA_030725_Dutcher_sample1b	60.916	1	21149	51.5	12.4	9.3e-12	39.1	9.2e-09	1	7.2	0.47	25	12.4	4	1890	1	0	0	4	1851	1	0	0	61475	UNREADABLE	CNOT1	61475	UNREADABLE	CNOT1
1067.85	3	-0.024	TITDEFEQGTYIYFDYEKWGQR	TITDEFEQGTYIYFDYEK(+DSS)WGQR	KK	K(+DSS)K	OA_030725_Dutcher_sample1b	56.273	1	19227	51.1	0	5.8e-12	51.1	5.8e-12	1	-4.5	230	197	2.1	2	731	1	0	0	2	736	1	0	0	18240.8	UNREADABLE	CNOT3	18240.8	UNREADABLE	CNOT3
826.25	5	1.3	LSTETLFFIFYYLEGTKAQYLAAKALK	LSTETLFFIFYYLEGTK(+DSS)AQYLAAK(Xlink:DSS1)ALK	KQSWR	K(+DSS)QSWR	OA_030725_Dutcher_sample1b	79.026	1	28099	51	5.9	4.3e-13	45.1	1.6e-11	1	5.4	0.67	31	10.1	2	682	1	0	0	2	693	1	0	0	18240.8	UNREADABLE	CNOT3	18240.8	UNREADABLE	CNOT3
1097.52	4	-0.089	TITDEFEQGTYIYFDYEKWGQR	TITDEFEQGTYIYFDYEK(+DSS)WGQR	KKEGFTFEYR	K(Xlink:DSS1)K(+DSS)EGFTFEYR	OA_030725_Dutcher_sample1b	66.094	1	23218	50.2	15.5	3.8e-14	34.7	1.6e-09	1	10.8	0.022	20	15.5	2	731	1	0	0	2	737	1	0	0	18240.8	UNREADABLE	CNOT3	18240.8	UNREADABLE	CNOT3
1026.48	4	-0.68	TITDEFEQGTYIYFDYEKWGQR	TITDEFEQGTYIYFDYEK(+DSS)WGQR	KEGFTFEYR	K(+DSS)EGFTFEYR	OA_030725_Dutcher_sample1b	62.356	1	21744	50.1	12.4	3.4e-11	34.6	1.4e-07	2	16.8	0.0022	13	21.8	2	731	1	0	0	2	737	1	0	0	18240.8	UNREADABLE	CNOT3	18240.8	UNREADABLE	CNOT3
908.763	3	-0.37	APGMEPTMKTNTYER	APGMEPTMK(+DSS)TNTYER	YHKEER	YHK(+DSS)EER	OA_030725_Dutcher_sample1b	29.406	1	8220	48.1	0	1.7e-09	48.1	1.7e-09	1	0.8	6.7	17	4.1	1	490	1	0	0	1	473	1	0	0	22919.3	UNREADABLE	CNOT2	22919.3	UNREADABLE	CNOT2
1462.69	3	-4.9	TITDEFEQGTYIYFDYEKWGQR	TITDEFEQGTYIYFDYEK(+DSS)WGQR	KKEGFTFEYR	K(+DSS)K(Xlink:DSS2)EGFTFEYR	OA_030725_Dutcher_sample1b	63.723	1	22300	47.5	10	1.4e-12	37.5	1.1e-09	1	7.4	0.58	16	10	2	731	1	0	0	2	736	1	0	0	18240.8	UNREADABLE	CNOT3	18240.8	UNREADABLE	CNOT3
1110.22	5	-1.1	LPDPFTPNLKVDMLSEINIAPR	LPDPFTPNLK(+DSS)VDMLSEINIAPR	LIVNRPHPWGLLITFIELIKNPAFK	LIVNRPHPWGLLITFIELIK(+DSS)NPAFK	OA_030725_Dutcher_sample1b	80.896	1	28802	47.5	26.2	2.6e-11	21.3	7.1e-05	1	21.1	7.9e-05	3	26.2	4	2151	1	0	0	4	2331	1	0	0	61475	UNREADABLE	CNOT1	61475	UNREADABLE	CNOT1
546.533	4	-0.11	DSLTGSSDLYKR	DSLTGSSDLYK(+DSS)R	KQSWR	K(+DSS)QSWR	OA_030725_Dutcher_sample1b	35.718	1	10693	47.3	10.9	2.7e-10	36.4	6e-08	1	8.7	0.054	2	15.1	3	718	1	0	0	2	693	1	0	0	65366.3	UNREADABLE	PUM1	18240.8	UNREADABLE	CNOT3
917.973	4	-0.5	GPHMLEMVTDQFGMIGLLTFIR	(+DSS)-GPHMLEMVTDQFGMIGLLTFIR	GPHMLELTK	(+DSS)-GPHMLELTK	OA_030725_Dutcher_sample1b	75.594	1	26812	47.2	9.7	6.9e-13	37.5	3.6e-10	1	4.1	0.84	6	9.7	1	0	1	0	0	2	0	1	0	0	22919.3	UNREADABLE	CNOT2	18240.8	UNREADABLE	CNOT3
1026.48	4	-0.39	TITDEFEQGTYIYFDYEKWGQR	TITDEFEQGTYIYFDYEK(+DSS)WGQR	KEGFTFEYR	K(+DSS)EGFTFEYR	OA_030725_Dutcher_sample1b	62.033	1	21610	46.2	18.6	1.4e-09	27.6	1.8e-05	1	16.6	0.005	10	22.8	2	731	1	0	0	2	737	1	0	0	18240.8	UNREADABLE	CNOT3	18240.8	UNREADABLE	CNOT3
795.033	5	0.31	LSTETLFFIFYYLEGTKAQYLAAKALK	LSTETLFFIFYYLEGTKAQYLAAK(+DSS)ALK	KQSWR	K(+DSS)QSWR	OA_030725_Dutcher_sample1b	68.563	1	24160	46.1	3.1	2.1e-10	43	1.1e-09	1	1.9	5.3	31	7.2	2	689	1	0	0	2	693	1	0	0	18240.8	UNREADABLE	CNOT3	18240.8	UNREADABLE	CNOT3
1058.76	4	-0.54	TITDEFEQGTYIYFDYEKWGQR	TITDEFEQGTYIYFDYEK(+DSS)WGQR+Incorrect Mono 1Da	KKEGFTFEYR	KK(+DSS)EGFTFEYR+Incorrect Mono 1Da	OA_030725_Dutcher_sample1b	58.888	1	20317	45.9	14.5	3e-10	31.4	8.6e-07	1	9.1	0.19	9	14.5	2	731	1	0	0	2	737	1	0	0	18240.8	UNREADABLE	CNOT3	18240.8	UNREADABLE	CNOT3
731.361	5	0.11	GPHMLEHSGISQASEYDDPPGLR	(+DSS)-GPHMLEHSGISQASEYDDPPGLR+Incorrect Mono 1Da	EKAEYLLR	EK(+DSS)AEYLLR+Incorrect Mono 1Da	OA_030725_Dutcher_sample1b	45.509	1	14767	45.8	12.4	1.3e-08	33.4	3.6e-06	1	6.4	0.77	7	12.4	4	0	1	0	0	4	1851	1	0	0	61475	UNREADABLE	CNOT1	61475	UNREADABLE	CNOT1
1110.22	5	-1.1	LPDPFTPNLKVDMLSEINIAPR	LPDPFTPNLK(+DSS)VDMLSEINIAPR	LIVNRPHPWGLLITFIELIKNPAFK	LIVNRPHPWGLLITFIELIK(+DSS)NPAFK	OA_030725_Dutcher_sample1b	80.891	1	28801	45.2	23.6	4e-10	21.6	0.00013	1	18.2	0.00081	9	23.6	4	2151	1	0	0	4	2331	1	0	0	61475	UNREADABLE	CNOT1	61475	UNREADABLE	CNOT1
1097.52	4	-0.73	TITDEFEQGTYIYFDYEKWGQR	TITDEFEQGTYIYFDYEK(+DSS)WGQR	KKEGFTFEYR	K(Xlink:DSS1)K(+DSS)EGFTFEYR	OA_030725_Dutcher_sample1b	64.355	1	22552	43.5	14	1.3e-10	29.5	5.9e-07	1	8.5	0.18	22	14	2	731	1	0	0	2	737	1	0	0	18240.8	UNREADABLE	CNOT3	18240.8	UNREADABLE	CNOT3
1197.6	4	-0.12	HEEPKTITDEFEQGTYIYFDYEKWGQR	HEEPK(Xlink:DSS1)TITDEFEQGTYIYFDYEK(+DSS)WGQR	DKLAAIKLGR	DKLAAIK(+DSS)LGR	OA_030725_Dutcher_sample1b	59.328	1	20498	43.4	4.8	4.3e-11	38.6	8.4e-10	1	-0.8	33	33	4.8	2	731	1	0	0	1	435	1	0	0	18240.8	UNREADABLE	CNOT3	22919.3	UNREADABLE	CNOT2
589.826	4	0.45	KKEGFTFEYR	K(+DSS)K(Xlink:DSS1)EGFTFEYR	DKLAAIK	DK(+DSS)LAAIK	OA_030725_Dutcher_sample1b	48.647	1	16063	43.4	9.7	1.1e-11	33.7	4.3e-09	1	10.4	0.0071	19	13.9	2	736	1	0	0	1	430	1	0	0	18240.8	UNREADABLE	CNOT3	22919.3	UNREADABLE	CNOT2
1097.52	4	0.46	TITDEFEQGTYIYFDYEKWGQR	TITDEFEQGTYIYFDYEK(+DSS)WGQR	KKEGFTFEYR	K(Xlink:DSS1)K(+DSS)EGFTFEYR	OA_030725_Dutcher_sample1b	67.737	1	23847	43	12.6	1.5e-13	30.4	2.4e-09	1	7.9	0.076	20	12.6	2	731	1	0	0	2	737	1	0	0	18240.8	UNREADABLE	CNOT3	18240.8	UNREADABLE	CNOT3
681.824	4	0.014	APGMEPTMKTNTYER	APGMEPTMK(+DSS)TNTYER	YHKEER	YHK(+DSS)EER	OA_030725_Dutcher_sample1b	29.516	2	8264	42.5	3.1	2.5e-09	39.4	1.2e-08	1	3.9	1.6	9	7.3	1	490	1	0	0	1	473	1	0	0	22919.3	UNREADABLE	CNOT2	22919.3	UNREADABLE	CNOT2
639.845	4	1.1	YISAAPGAEAKYR	YISAAPGAEAK(+DSS)YR+Incorrect Mono 1Da	EKAEYLLR	EK(+DSS)AEYLLR+Incorrect Mono 1Da	OA_030725_Dutcher_sample1b	39.741	1	12288	42.2	12.4	3e-09	29.8	1.9e-06	1	7.2	0.23	4	12.4	3	794	1	0	0	4	1851	1	0	0	65366.3	UNREADABLE	PUM1	61475	UNREADABLE	CNOT1
1067.85	3	-0.21	TITDEFEQGTYIYFDYEKWGQR	TITDEFEQGTYIYFDYEK(+DSS)WGQR	KK	K(+DSS)K	OA_030725_Dutcher_sample1b	56.298	1	19236	41.2	0	4.1e-10	41.2	4.1e-10	1	-3.6	135	107	2.1	2	731	1	0	0	2	736	1	0	0	18240.8	UNREADABLE	CNOT3	18240.8	UNREADABLE	CNOT3
834.102	3	-1.1	DSLTGSSDLYKR	DSLTGSSDLYK(+DSS)R	EKAEYLLR	EK(+DSS)AEYLLR	OA_030725_Dutcher_sample1b	43.185	1	13729	40.8	13	4.2e-08	27.8	2e-05	1	10.5	0.076	4	17.2	3	718	1	0	0	4	1851	1	0	0	65366.3	UNREADABLE	PUM1	61475	UNREADABLE	CNOT1
1291.62	4	-0.55	HEEPKTITDEFEQGTYIYFDYEKWGQR	HEEPK(Xlink:DSS1)TITDEFEQGTYIYFDYEK(+DSS)WGQR	KKEGFTFEYR	K(Xlink:DSS1)K(+DSS)EGFTFEYR	OA_030725_Dutcher_sample1b	62.937	1	21981	40	12.6	5.5e-08	27.4	3.2e-05	1	8.5	0.47	11	12.6	2	731	1	0	0	2	737	1	0	0	18240.8	UNREADABLE	CNOT3	18240.8	UNREADABLE	CNOT3
731.362	5	0.37	GPHMLEHSGISQASEYDDPPGLR	(+DSS)-GPHMLEHSGISQASEYDDPPGLR+Incorrect Mono 1Da	EKAEYLLR	EK(+DSS)AEYLLR+Incorrect Mono 1Da	OA_030725_Dutcher_sample1b	45.628	1	14820	40	14	2.1e-10	26	1.2e-06	1	11.1	0.011	7	14	4	0	1	0	0	4	1851	1	0	0	61475	UNREADABLE	CNOT1	61475	UNREADABLE	CNOT1
546.533	4	-0.11	DSLTGSSDLYKR	DSLTGSSDLYK(+DSS)R	KQSWR	K(+DSS)QSWR	OA_030725_Dutcher_sample1b	35.731	1	10697	39.9	6.2	1.6e-10	33.7	6.7e-09	1	5.8	0.15	8	12.5	3	718	1	0	0	2	693	1	0	0	65366.3	UNREADABLE	PUM1	18240.8	UNREADABLE	CNOT3
962.522	2	-0.52	DSLTGSSDLYKR	DSLTGSSDLYK(+DSS)R	KVAK	K(+DSS)VAK	OA_030725_Dutcher_sample1b	30.036	1	8463	39.6	7	5.1e-08	32.6	1.3e-06	1	5.3	0.38	3	9	3	718	1	0	0	1	509	1	0	0	65366.3	UNREADABLE	PUM1	22919.3	UNREADABLE	CNOT2
878.221	5	-0.37	TITDEFEQGTYIYFDYEKWGQR	TITDEFEQGTYIYFDYEK(+DSS)WGQR	KKEGFTFEYR	K(Xlink:DSS1)K(+DSS)EGFTFEYR	OA_030725_Dutcher_sample1b	63.372	1	22155	39.6	10.8	6.8e-09	19.4	0.00046	5	14.7	0.0061	16	20.2	2	731	1	0	0	2	737	1	0	0	18240.8	UNREADABLE	CNOT3	18240.8	UNREADABLE	CNOT3
959.153	3	-1.3	YISAAPGAEAKYR	YISAAPGAEAK(+DSS)YR	DSLTGSSDLYKR	DSLTGSSDLYK(+DSS)R	OA_030725_Dutcher_sample1b	39.11	1	12034	38.9	10.9	7.5e-08	28	1.7e-05	1	7.3	0.47	3	10.9	3	794	1	0	0	3	718	1	0	0	65366.3	UNREADABLE	PUM1	65366.3	UNREADABLE	PUM1
962.522	2	-0.85	DSLTGSSDLYKR	DSLTGSSDLYK(+DSS)R	KVAK	K(+DSS)VAK	OA_030725_Dutcher_sample1b	30.022	1	8458	38.4	7	9.4e-09	31.4	3.5e-07	1	4.8	0.33	2	7	3	718	1	0	0	1	509	1	0	0	65366.3	UNREADABLE	PUM1	22919.3	UNREADABLE	CNOT2
915.735	4	-1.2	LSTETLFFIFYYLEGTKAQYLAAK	LSTETLFFIFYYLEGTK(+DSS)AQYLAAK+Incorrect Mono 1Da	KQSWR	K(+DSS)QSWR+Incorrect Mono 1Da	OA_030725_Dutcher_sample1b	74.345	1	26348	38.3	10.1	2.3e-09	28.2	9.3e-07	1	5.3	0.77	9	10.1	2	682	1	0	0	2	693	1	0	0	18240.8	UNREADABLE	CNOT3	18240.8	UNREADABLE	CNOT3
1376.41	3	-0.17	LSTETLFFIFYYLEGTKAQYLAAKALK	LSTETLFFIFYYLEGTK(Xlink:DSS1)AQYLAAK(+DSS)ALK	KQSWR	K(+DSS)QSWR	OA_030725_Dutcher_sample1b	79.905	1	28426	38.2	2.7	3.8e-11	35.5	2.6e-10	1	0.1	20	54	4.8	2	689	1	0	0	2	693	1	0	0	18240.8	UNREADABLE	CNOT3	18240.8	UNREADABLE	CNOT3
793.251	5	-0.93	INLLNKVLGIVVGVLLQDHDVR	INLLNK(+DSS)VLGIVVGVLLQDHDVR+Incorrect Mono 1Da	YISAAPGAEAKYR	YISAAPGAEAK(+DSS)YR+Incorrect Mono 1Da	OA_030725_Dutcher_sample1b	78.328	50001	27833	38	3.4	2.3e-11	34.6	2.6e-10	2	-2.6	66	96	3.4	4	1965	1	0	0	3	794	1	0	0	61475	UNREADABLE	CNOT1	65366.3	UNREADABLE	PUM1
824.399	4	0.44	HEEPKTITDEFEQGTYIYFDYEK	HEEPK(+DSS)TITDEFEQGTYIYFDYEK	KK	K(+DSS)K	OA_030725_Dutcher_sample1b	48.815	1	16134	37.2	0	2e-08	37.2	2e-08	1	-6.8	475	400	0	2	713	1	0	0	2	736	1	0	0	18240.8	UNREADABLE	CNOT3	18240.8	UNREADABLE	CNOT3
995.233	4	-0.15	HEEPKTITDEFEQGTYIYFDYEKWGQR	HEEPK(Xlink:DSS1)TITDEFEQGTYIYFDYEK(+DSS)WGQR	KK	K(+DSS)K	OA_030725_Dutcher_sample1b	57.018	1	19537	36.5	0	6.9e-09	36.5	6.9e-09	1	-4.7	558	583	0	2	731	1	0	0	2	736	1	0	0	18240.8	UNREADABLE	CNOT3	18240.8	UNREADABLE	CNOT3
1042.53	4	0.59	TITDEFEQGTYIYFDYEKWGQR	TITDEFEQGTYIYFDYEK(+DSS)WGQR	DKLAAIKLGR	DK(Xlink:DSS1)LAAIK(+DSS)LGR	OA_030725_Dutcher_sample1b	65.925	1	23155	36.5	3.1	1.4e-08	33.4	8.3e-08	1	-2.9	111	135	3.1	2	731	1	0	0	1	435	1	0	0	18240.8	UNREADABLE	CNOT3	22919.3	UNREADABLE	CNOT2
803.009	5	0.11	TITDEFEQGTYIYFDYEKWGQR	TITDEFEQGTYIYFDYEK(+DSS)WGQR	DKLAAIKLGR	DKLAAIK(+DSS)LGR	OA_030725_Dutcher_sample1b	58.977	1	20356	36.2	6.9	9.6e-08	29.3	3.4e-06	1	-1.1	23	25	6.9	2	731	1	0	0	1	435	1	0	0	18240.8	UNREADABLE	CNOT3	22919.3	UNREADABLE	CNOT2
915.485	4	-0.42	LSTETLFFIFYYLEGTKAQYLAAK	LSTETLFFIFYYLEGTK(+DSS)AQYLAAK	KQSWR	K(+DSS)QSWR	OA_030725_Dutcher_sample1b	74.138	1	26267	36.1	5.9	1.6e-08	30.2	5e-07	1	4.8	1.3	13	10	2	682	1	0	0	2	693	1	0	0	18240.8	UNREADABLE	CNOT3	18240.8	UNREADABLE	CNOT3
639.594	4	1.1	YISAAPGAEAKYR	YISAAPGAEAK(+DSS)YR	EKAEYLLR	EK(+DSS)AEYLLR	OA_030725_Dutcher_sample1b	39.793	1	12308	34.2	6.1	1.3e-07	28.1	3.3e-06	1	1.8	4.3	6	7.3	3	794	1	0	0	4	1851	1	0	0	65366.3	UNREADABLE	PUM1	61475	UNREADABLE	CNOT1
1042.53	4	-0.66	TITDEFEQGTYIYFDYEKWGQR	TITDEFEQGTYIYFDYEK(+DSS)WGQR	DKLAAIKLGR	DK(Xlink:DSS1)LAAIK(+DSS)LGR	OA_030725_Dutcher_sample1b	66.029	1	23194	32.6	3.2	3.8e-07	29.4	2.4e-06	1	-2.3	184	183	3.2	2	731	1	0	0	1	435	1	0	0	18240.8	UNREADABLE	CNOT3	22919.3	UNREADABLE	CNOT2
795.033	5	0.31	LSTETLFFIFYYLEGTKAQYLAAKALK	LSTETLFFIFYYLEGTKAQYLAAK(+DSS)ALK	KQSWR	K(+DSS)QSWR	OA_030725_Dutcher_sample1b	68.569	1	24161	32.5	1.7	2.5e-08	29.8	1.3e-07	2	-0.2	15	48	4.9	2	689	1	0	0	2	693	1	0	0	18240.8	UNREADABLE	CNOT3	18240.8	UNREADABLE	CNOT3
837.933	4	-1.2	GPHMLEMVTDQFGMIGLLTFIR	(+DSS)-GPHMLEMVTDQFGMIGLLTFIR+Incorrect Mono 1Da	KQSWR	K(+DSS)QSWR+Incorrect Mono 1Da	OA_030725_Dutcher_sample1b	72.192	40001	25528	31.5	3.1	3.2e-10	28.4	3.2e-09	1	-2.6	40	66	3.1	1	0	1	0	0	2	693	1	0	0	22919.3	UNREADABLE	CNOT2	18240.8	UNREADABLE	CNOT3
959.153	3	-1.1	YISAAPGAEAKYR	YISAAPGAEAK(+DSS)YR	DSLTGSSDLYKR	DSLTGSSDLYK(+DSS)R	OA_030725_Dutcher_sample1b	39.144	1	12047	31.2	4.6	3.1e-06	26.6	3.1e-05	1	1.9	7	10	4.6	3	794	1	0	0	3	718	1	0	0	65366.3	UNREADABLE	PUM1	65366.3	UNREADABLE	PUM1
826.249	5	0.12	LSTETLFFIFYYLEGTKAQYLAAKALK	LSTETLFFIFYYLEGTK(Xlink:DSS1)AQYLAAK(+DSS)ALK	KQSWR	K(+DSS)QSWR	OA_030725_Dutcher_sample1b	79.937	1	28439	31.1	0.7	4.8e-07	25.2	1.3e-05	2	2.4	4.8	35	8	2	689	1	0	0	2	693	1	0	0	18240.8	UNREADABLE	CNOT3	18240.8	UNREADABLE	CNOT3
639.594	4	1.1	YISAAPGAEAKYR	YISAAPGAEAK(+DSS)YR	EKAEYLLR	EK(+DSS)AEYLLR	OA_030725_Dutcher_sample1b	39.785	1	12305	30.6	3.1	6.7e-07	27.5	3.5e-06	1	-2.8	38	47	3.1	3	794	1	0	0	4	1851	1	0	0	65366.3	UNREADABLE	PUM1	61475	UNREADABLE	CNOT1
1376.41	3	-0.17	LSTETLFFIFYYLEGTKAQYLAAKALK	LSTETLFFIFYYLEGTK(Xlink:DSS1)AQYLAAK(+DSS)ALK	KQSWR	K(+DSS)QSWR	OA_030725_Dutcher_sample1b	79.895	1	28424	30.1	5.8	6.1e-09	24.3	4.5e-07	1	5.4	0.54	12	10	2	689	1	0	0	2	693	1	0	0	18240.8	UNREADABLE	CNOT3	18240.8	UNREADABLE	CNOT3
481.765	4	0.28	DSLTGSSDLYKR	DSLTGSSDLYK(+DSS)R	KVAK	K(+DSS)VAK	OA_030725_Dutcher_sample1b	30.003	1	8451	29.2	3.1	5.6e-08	26.1	3.4e-07	1	-2.8	6.8	9	5.2	3	718	1	0	0	1	509	1	0	0	65366.3	UNREADABLE	PUM1	22919.3	UNREADABLE	CNOT2
728.375	3	0.61	DSLTGSSDLYKR	DSLTGSSDLYK(+DSS)R	KQSWR	K(+DSS)QSWR	OA_030725_Dutcher_sample1b	35.789	1	10720	28.9	1.7	1.7e-07	27.2	4.8e-07	1	-3.3	62	71	1.7	3	718	1	0	0	2	693	1	0	0	65366.3	UNREADABLE	PUM1	18240.8	UNREADABLE	CNOT3
482.015	4	-0.9	DSLTGSSDLYKR	DSLTGSSDLYK(+DSS)R+Incorrect Mono 1Da	KVAK	K(+DSS)VAK+Incorrect Mono 1Da	OA_030725_Dutcher_sample1b	29.986	1	8445	28.4	3.2	1.2e-07	25.2	7.8e-07	1	-4.4	21	22	3.2	3	718	1	0	0	1	509	1	0	0	65366.3	UNREADABLE	PUM1	22919.3	UNREADABLE	CNOT2
815.649	4	-0.27	YISAAPGAEAKYR	YISAAPGAEAK(+DSS)YR	APGMEPTMKTNTYER	APGMEPTMK(+DSS)TNTYER	OA_030725_Dutcher_sample1b	37.341	1	11331	28.4	14.3	4.4e-05	14.1	0.03	1	6.9	0.81	8	14.3	3	794	1	0	0	1	490	1	0	0	65366.3	UNREADABLE	PUM1	22919.3	UNREADABLE	CNOT2
735.623	4	1.4	KKEGFTFEYR	K(Xlink:DSS1)K(+DSS)EGFTFEYR	DSLTGSSDLYKR	DSLTGSSDLYK(+DSS)R	OA_030725_Dutcher_sample1b	49.576	1	16450	28	4.6	8.8e-08	18.8	4.5e-05	15	4.7	0.64	19	9.2	2	737	1	0	0	3	718	1	0	0	18240.8	UNREADABLE	CNOT3	65366.3	UNREADABLE	PUM1
1026.48	4	-0.68	TITDEFEQGTYIYFDYEKWGQR	TITDEFEQGTYIYFDYEK(+DSS)WGQR	KEGFTFEYR	K(+DSS)EGFTFEYR	OA_030725_Dutcher_sample1b	62.362	1	21745	25.4	12.4	1.1e-06	13	0.0045	1	7	0.25	15	12.4	2	731	1	0	0	2	737	1	0	0	18240.8	UNREADABLE	CNOT3	18240.8	UNREADABLE	CNOT3
1026.74	4	3.4	KEGFTFEYR	K(+DSS)EGFTFEYR+Incorrect Mono 1Da	TITDEFEQGTYIYFDYEKWGQR	TITDEFEQGTYIYFDYEK(+DSS)WGQR+Incorrect Mono 1Da	OA_030725_Dutcher_sample1b	68.138	1	23997	25.2	3.9	1.9e-08	17.1	1.3e-05	8	3.5	0.79	23	8.1	2	737	1	0	0	2	731	1	0	0	18240.8	UNREADABLE	CNOT3	18240.8	UNREADABLE	CNOT3
680.627	4	-0.039	DKLAAIKLGR	DK(+DSS)LAAIK(Xlink:DSS1)LGR	DSLTGSSDLYKR	DSLTGSSDLYK(+DSS)R	OA_030725_Dutcher_sample1b	53.014	1	17871	23.7	8.2	2.4e-05	15.5	0.002	1	2	2.7	7	8.2	1	430	1	0	0	3	718	1	0	0	22919.3	UNREADABLE	CNOT2	65366.3	UNREADABLE	PUM1
621.676	3	0.42	EKAEYLLR	EK(+DSS)AEYLLR	KQSWR	K(+DSS)QSWR	OA_030725_Dutcher_sample1b	41.75	1	13116	21.2	0	3e-06	21.2	3e-06	1	1.2	1.5	4	0	4	1851	1	0	0	2	693	1	0	0	61475	UNREADABLE	CNOT1	18240.8	UNREADABLE	CNOT3
1097.27	4	-4.6	TITDEFEQGTYIYFDYEKWGQR	TITDEFEQGTYIYFDYEK(+DSS)WGQR	KKEGFTFEYR	K(Xlink:DSS2)K(+DSS)EGFTFEYR	OA_030725_Dutcher_sample1b	69.819	1	24637	20.8	12.4	2.9e-06	8.4	0.049	1	8.1	0.061	16	12.4	2	731	1	0	0	2	737	1	0	0	18240.8	UNREADABLE	CNOT3	18240.8	UNREADABLE	CNOT3
1026.48	4	3	KEGFTFEYR	K(+DSS)EGFTFEYR	TITDEFEQGTYIYFDYEKWGQR	TITDEFEQGTYIYFDYEK(+DSS)WGQR	OA_030725_Dutcher_sample1b	67.981	1	23939	20.2	4.7	9.7e-08	13.4	5e-05	11	1.6	2.5	29	6.8	2	737	1	0	0	2	731	1	0	0	18240.8	UNREADABLE	CNOT3	18240.8	UNREADABLE	CNOT3
1122.57	5	-1.9	WGQRKKEGFTFEYR	WGQRKK(+DSS)EGFTFEYR	YISAAPGAEAKYRSASSASSLFSPSSTLFSSSRLR	YISAAPGAEAK(+DSS)YRSASSASSLFSPSSTLFSSSRLR	OA_030725_Dutcher_sample1b	63.81	1	22334	20	4.2	0.00014	15.5	0.0022	3	-1.4	70	201	4.5	2	737	1	0	0	3	794	1	0	0	18240.8	UNREADABLE	CNOT3	65366.3	UNREADABLE	PUM1
877.469	2	-1.4	DSLTGSSDLYKR	DSLTGSSDLYK(+DSS)R	KK	K(+DSS)K	OA_030725_Dutcher_sample1b	29.144	1	8121	19.4	0	5.3e-05	19.4	5.3e-05	1	-4.8	20	29	0	3	718	1	0	0	2	736	1	0	0	65366.3	UNREADABLE	PUM1	18240.8	UNREADABLE	CNOT3
585.651	3	0.55	DSLTGSSDLYKR	DSLTGSSDLYK(+DSS)R+Incorrect Mono 1Da	KK	K(+DSS)K+Incorrect Mono 1Da	OA_030725_Dutcher_sample1b	29.153	1	8123	19.4	1.1	1.5e-07	18.3	3.7e-07	1	-5.7	63	34	1.1	3	718	1	0	0	2	736	1	0	0	65366.3	UNREADABLE	PUM1	18240.8	UNREADABLE	CNOT3
632.097	4	1.5	DSLTGSSDLYKR	DSLTGSSDLYK(+DSS)R	FIQLKLER	FIQLK(+DSS)LER	OA_030725_Dutcher_sample1b	46.209	1	15066	19.4	6.2	4.7e-05	13.2	0.0022	1	2.8	1.5	4	6.2	3	718	1	0	0	3	869	1	0	0	65366.3	UNREADABLE	PUM1	65366.3	UNREADABLE	PUM1
1276.05	5	-1.5	MLAHTPQQKGWPMYAQLLIDLFKYLAPFLR	MLAHTPQQK(Xlink:DSS1)GWPMYAQLLIDLFK(+DSS)YLAPFLR	GPHMLEHSGISQASEYDDPPGLR	(+DSS)-GPHMLEHSGISQASEYDDPPGLR	OA_030725_Dutcher_sample1b	82.562	1	29445	18.2	4.8	2.7e-05	12.8	0.0021	7	2.2	10	43	5.4	4	2073	1	0	0	4	0	1	0	0	61475	UNREADABLE	CNOT1	61475	UNREADABLE	CNOT1
877.469	2	-1.4	DSLTGSSDLYKR	DSLTGSSDLYK(+DSS)R	KK	K(+DSS)K	OA_030725_Dutcher_sample1b	29.15	1	8122	17.9	0	6.5e-05	17.9	6.5e-05	1	-6.5	114	78	0	3	718	1	0	0	2	736	1	0	0	65366.3	UNREADABLE	PUM1	18240.8	UNREADABLE	CNOT3
1080.79	5	-0.24	HSGEATNTVTKINLLNKVLGIVVGVLLQDHDVR	HSGEATNTVTK(+DSS)INLLNKVLGIVVGVLLQDHDVR	KKEGFTFEYRYLE	KK(+DSS)EGFTFEYRYLE	OA_030725_Dutcher_sample1b	100.083	50001	36919	15.3	3.5	5e-05	11.8	0.0011	1	-2.5	263	275	3.5	4	1959	1	0	0	2	737	1	0	0	61475	UNREADABLE	CNOT1	18240.8	UNREADABLE	CNOT3
